# The mitochondrial genome of *Palythoa tuberculosa* (Esper, 1805) contains a novel ORF with unknown function

**DOI:** 10.1101/2025.09.26.678703

**Authors:** Yuki Yoshioka, Megumi Kanai, Tomofumi Nagata, Noriyuki Satoh

**Author notes:** Corresponding author: Yuki Yoshioka.

## Abstract

Recent advances in sequencing technology have enabled rapid and cost-effective recovery of mitochondrial genomes (mt-genomes), which used in phylogenetic and evolutionary studies. Among cnidarians, the order Zoantharia possesses the largest mt-genomes on average (20,976 bp). Here, we present the complete mt-genome of *Palythoa tuberculosa* (Hexacorallia: Zoantharia: Sphenopidae), which was 23,044 bp in length—approximately 2,000 bp larger than the zoantharian average. Synteny analysis revealed that this increase resulted from a novel open reading frame (ORF) located between *trnW* and *cox2*. This ORF was also present in the closely related species *P. caribaeorum*, indicating its origin in their common ancestor. Importantly, this represents the first case of a novel ORF insertion in zoantharians, clearly distinct from previously reported ORF extensions. While mt-genome expansions are occasionally observed in cnidarians, both the insertion sites and inserted elements vary among lineages, highlighting the lineage-specific mechanisms driving mitochondrial genome evolution in this group.
