## Supplementary Tables for "The mitochondrial genome of *Palythoa tuberculosa* (Esper, 1805) contains a novel ORF with unknown function"

### Sheet: Table S1
Supplementary Table S1. Result of calclation of Ka and Ks for protein coding genens in mt-genome of Palythoa tuberculosa
Sequence	Method	Ka	Ks	Ka/Ks	P-Value(Fisher)	Length	S-Sites	N-Sites	Fold-Sites(0:2:4)	Substitutions	S-Substitutions	N-Substitutions	Fold-S-Substitutions(0:2:4)	Fold-N-Substitutions(0:2:4)	Divergence-Time	Substitution-Rate-Ratio(rTC:rAG:rTA:rCG:rTG:rCA/rCA)	GC(1:2:3)	ML-Score	AICc	Akaike-Weight	Model
atp6	NG	NA	NA	NA	NA	693	162.781	530.219	NA	0	NA	NA	NA	NA	NA	1:1:1:1:1:1	0(0:0:0)	NA	NA	NA	NA
atp8	NG	NA	NA	NA	NA	216	52.6415	163.358	NA	0	NA	NA	NA	NA	NA	1:1:1:1:1:1	0(0:0:0NA	NA	NA	NA
cob	NG	0.00221489	0.010882	0.203537	0.0871334	1182	277.689	904.311	NA	5	3	2	NA	NA	0.00425108	1:1:1:1:1:1	0(0:0:0)	NA	NA	NA	NA
cox1	NG	0.00163883	NA	NA	NA	1602	380.285	1221.72	NA	2	NA	2	NA	NA	0.0012498	1:1:1:1:1:1	0(0:0:0)	NA	NA	NA	NA
cox2	NG	NA	NA	NA	NA	750	171.74	578.26	NA	0	NA	NA	NA	NA	NA	1:1:1:1:1:1	0(0:0:0NA	NA	NA	NA
cox3	NG	0.00334087	NA	NA	NA	786	186.019	599.981	NA	2	NA	2	NA	NA	0.0025502	1:1:1:1:1:1	0(0:0:0)	NA	NA	NA	NA
nad1	NG	NA	NA	NA	NA	1011	245.873	765.127	NA	0	NA	NA	NA	NA	NA	1:1:1:1:1:1	0(0:0:0NA	NA	NA	NA
nad2	NG	NA	NA	NA	NA	1179	299.74	879.26	NA	0	NA	NA	NA	NA	NA	1:1:1:1:1:1	0(0:0:0NA	NA	NA	NA
nad3	NG	NA	0.0122666	0	NA	354	82.1908	271.809	NA	1	1	NA	NA	NA	0.00284802	1:1:1:1:1:1	0(0:0:0)	NA	NA	NA	NA
nad4	NG	0.0026912	NA	NA	NA	1473	356.253	1116.75	NA	3	NA	3	NA	NA	0.00204032	1:1:1:1:1:1	0(0:0:0)	NA	NA	NA	NA
nad4l	NG	NA	NA	NA	NA	297	72.7208	224.279	NA	0	NA	NA	NA	NA	NA	1:1:1:1:1:1	0(0:0:0NA	NA	NA	NA
nad5	NG	0.00141489	0.00681627	0.207575	0.090321	1857	442.127	1414.87	NA	5	3	2	NA	NA	0.00270088	1:1:1:1:1:1	0(0:0:0)	NA	NA	NA	NA
nad6	NG	NA	NA	NA	NA	594	144	450	NA	0	NA	NA	NA	NA	NA	1:1:1:1:1:1	0(0:0:0NA	NA	NA	NA

### Sheet: Table S2
Supplementary Table S2. Result of BLAST homology search against clusteredNR.
Cluster Representative Sequence	Max Score	Total Score	Query Cover	E value	Per. Ident	Acc. Len	Accession
hypothetical protein EI158_mgp12 [Actinia equina]	179	179	0.86	3e-44	0.2699	645	YP_009538765.1
hypothetical protein P1P94_mgp12 [Paracondylactis sinensis]	172	172	0.84	1e-41	0.2774	644	YP_010701978.1
hypothetical protein C7V87_mgp12 [Anemonia viridis]	153	153	0.66	7e-36	0.2785	518	YP_009468815.1
hypothetical protein [Urticina eques]	117	117	0.45	7e-24	0.299	450	CDG50863.1
hypothetical protein C7V53_mgp13 [Anemonia manjano]	114	114	0.37	3e-23	0.3197	381	YP_009468830.1
ORFA [Phymanthus crucifer]	90.5	90.5	0.27	5e-15	0.322	444	YP_009159700.1
hypothetical protein [Urticina eques]	73.9	73.9	0.25	1e-10	0.3133	229	CDG50864.1
OrfA [Stichodactyla haddoni]	69.7	69.7	0.27	1e-09	0.2722	177	QXO87028.1

### Sheet: Table S3
Supplementary Table S3. Result of BLAST search against Palythoa tuberculosa mt-genome
Query	Subject	pident	length	mismatch	gapopen	qstart	qend	sstart	send	evalue	bitscore
ORF	Ptuberculosa_82	99.95	1995	1	0	1	1995	15120	17114	0	3594
ORF	Ptuberculosa_82	87.5	40	5	0	457	496	15516	15555	4.11e-08	50.9
ORF	Ptuberculosa_82	87.5	40	5	0	397	436	15576	15615	4.11e-08	50.9
ORF	Ptuberculosa_82	86.364	22	3	0	1151	1172	10899	10920	0.47	27.4
ORF	Ptuberculosa_82	89.474	19	2	0	172	190	4480	4462	0.47	26.5
ORF	Ptuberculosa_82	93.75	16	1	0	1973	1988	20155	20140	1.6	25.6
ORF	Ptuberculosa_82	88.889	18	2	0	1885	1902	6191	6174	1.6	24.7
ORF	Ptuberculosa_82	100	12	0	0	1133	1144	13734	13745	5.7	22.9
ORF	Ptuberculosa_82	100	12	0	0	1213	1224	21104	21093	5.7	22.9
